# Multi-objective Evaluation and Optimization of Stochastic Gradient Boosting Machines for Genomic Prediction and Selection in Wheat (*Triticum aestivum*) Breeding

**DOI:** 10.1101/2025.07.24.665873

**Authors:** Henry Munroe, Bright Osatohanmwen, Reza Sharifi

**Author notes:** Corresponding author: Reza Sharifi.

## Abstract

Machine learning (ML) models with stochastic and non-deterministic characteristics are increasingly used for genomic prediction in plant breeding, but evaluation often neglects important aspects like prediction stability and ranking performance. This study addresses this gap by evaluating how two hyperparameters of a Gradient Boosting Machine (GBM), learning rate (v) and boosting rounds (ntrees), impact stability and multi-objective predictive performance for cross-season, cross-environment prediction in a MAGIC wheat population. Using a grid search of 36 parameter combinations, we evaluated four agronomic traits with five metrics: Pearson’s r, Area Under the Curve (AUC), Normalized Discounted Cumulative Gain (NDCG), and the Intraclass Correlation Coefficient (ICC) and Fleiss’ κ for stability. Our findings show that a low learning rate combined with a high number of boosting rounds substantially improves prediction stability (ICC > 0.98) and selection stability (Fleiss’ κ > 0.80), while reducing train-test performance gaps. This combination produced concurrent improvements for predictive accuracy (r) and ranking efficiency (NDCG), though optimal settings were trait-dependent. Conversely, classification accuracy (AUC) was poor and performed relatively better with higher learning rates, revealing a conflict in optimization hyperparameters. Despite moderate Pearson’s r and poor AUC in this challenging cross-season, cross-environment prediction scenario, NDCG remained high (> 0.85), indicating strong ability to rank top-performing entries. Ultimately, prioritizing stability when tuning GBMs effectively yields reproducible cross-environment predictions with improved accuracy and top-end ranking performance.
