## Supplementary material for "Multi-objective Evaluation and Optimization of Stochastic Gradient Boosting Machines for Genomic Prediction and Selection in Wheat (*Triticum aestivum*) Breeding": File S1

### Sheet: Packages_Functions
Package	Version	Function(s) - see data availability for implementation	Metric / Purpose	Reference
missRanger	2.5.0	missRanger(num.trees = 100, pmm.k = 5)	Random‑Forest SNP imputation	Mayer, M. (2024). missRanger: Fast Imputation of Missing Values (Version 2.6.1) [Computer software]. https://cran.r-project.org/web/packages/missRanger/index.html
gbm	2.2.2	gbm.fit()	Stochastic gradient‑boosting regression, default except Hyperparameter_Grid	Ridgeway, G., & Developers, G. (2003). gbm: Generalized Boosted Regression Models (p. 2.2.2) [Dataset]. https://doi.org/10.32614/CRAN.package.gbm, Friedman, J. H. 2001. Greedy Function Approximation: A Gradient Boosting Machine; Friedman, J. H. 2002. Stochastic Gradient Boosting
stats (base R)	4.4.3	shapiro.test()	Shapiro–Wilk normality test	stats package—RDocumentation. (n.d.). Retrieved July 6, 2025, from https://www.rdocumentation.org/packages/stats/versions/3.6.2
stats (base R)	4.4.3	cor.test()	Pearson correlation (r)	stats package—RDocumentation. (n.d.). Retrieved July 6, 2025, from https://www.rdocumentation.org/packages/stats/versions/3.6.3
stats (base R)	4.4.3	friedman.test()	Friedman test for stability metrics	stats package—RDocumentation. (n.d.). Retrieved July 6, 2025, from https://www.rdocumentation.org/packages/stats/versions/3.6.4
pROC	1.18.5	roc()	Area under ROC curve (AUC)	Robin, X., Turck, N., Hainard, A., Tiberti, N., Lisacek, F., Sanchez, J.-C., & Müller, M. (2011). pROC: An open-source package for R and S+ to analyze and compare ROC curves. BMC Bioinformatics, 12(1), 77. https://doi.org/10.1186/1471-2105-12-77, Huang, J., & Ling, C. X. (2005). Using AUC and Accuracy in Evaluating Learning Algorithms. IEEE Trans. on Knowl. and Data Eng., 17(3), 299–310. https://…
irr	0.84.1	icc()	Intraclass Correlation Coefficient (ICC)	icc function—RDocumentation. (n.d.). Retrieved April 7, 2025, from https://www.rdocumentation.org/packages/irr/versions/0.84.1/topics/icc, Koo, T. K., & Li, M. Y. (2016). A Guideline of Selecting and Reporting Intraclass Correlation Coefficients for Reliability Research. Journal of Chiropractic Medicine, 15(2), 155–163. https://doi.org/10.1016/j.jcm.2016.02.012
irr	0.84.1	kappam.fleiss()	Fleiss’ κ selection stability	kappam.fleiss function—RDocumentation. (n.d.). Retrieved April 7, 2025, from https://www.rdocumentation.org/packages/irr/versions/0.84.1/topics/kappam.fleiss
lme4	1.1-36	lmer()	Linear mixed‑effects models	Bates, D., Maechler, M., Bolker [aut, B., cre, Walker, S., Christensen, R. H. B., Singmann, H., Dai, B., Scheipl, F., Grothendieck, G., Green, P., Fox, J., Bauer, A., simulate.formula), P. N. K. (shared copyright on, Tanaka, E., Jagan, M., & Boylan, R. D. (2025). lme4: Linear Mixed-Effects Models using “Eigen” and S4 (Version 1.1-37) [Computer software]. https://cran.r-project.org/web/packages/lm…
lmerTest	3.1-3	N/A (extends lme4)	Satterthwaite F‑tests for LMMs	lmerTest package—RDocumentation. (n.d.). Retrieved July 6, 2025, from https://www.rdocumentation.org/packages/lmerTest/versions/3.1-3
emmeans	1.11.0	emmeans(), contrast()	Estimated marginal means & Tukey contrasts	Lenth, R. V. (2017). emmeans: Estimated Marginal Means, aka Least-Squares Means (p. 1.11.1)
pbkrtest	0.5.2	Under the hood for lmertest: Satterthwaite-approximated F-tests	Satterthwaite-approximated F-tests	lmerTest package—RDocumentation. (n.d.). Retrieved July 6, 2025, from https://www.rdocumentation.org/packages/lmerTest/versions/3.1-3
dplyr	1.1	arrange(), filter(), summarise(), group_by()	Data manipulation	dplyr: A Grammar of Data Manipulation. (2023). Retrieved from https://cran.r-project.org/web/packages/dplyr/index.html
tidyr	1.3	pivot_*()	Data tidying	tidyr: Tidy Messy Data. (2024). Retrieved from https://cran.r-project.org/web/packages/tidyr/index.html
ggplot2	3.4	ggplot(), geom_line(), theme()	Data visualisation	ggplot2: Create Elegant Data Visualisations Using the Grammar of Graphics. (2025). Retrieved from https://cran.r-project.org/web/packages/ggplot2/index.html
viridis	0.6	scale_colour_viridis_c()	Colour‑blind‑safe palettes	Garnier, S. (2024). viridis: Colorblind-Friendly Color Maps for R. Retrieved from https://cran.r-project.org/web/packages/viridis/index.html
base R	4.4.3	Sys.time()	Timing benchmarks	The R Project for Statistical Computing. (n.d.). Retrieved from https://www.r-project.org/
base R	4.4.3	# Setting seed, need to keep both subset and iteration in mind, multiplying by large number to avoid overlap set.seed(123 + fixed_subset_index * 1000 + stab_i)	Deterministic partitioning	The R Project for Statistical Computing. (n.d.). Retrieved from https://www.r-project.org/

### Sheet: Formulae
Formula / Model	Expression	Used For	Implementation	Source
Gradient‑boosting update	F_m(x) = F_{m-1}(x) + ν · h(x; α_m)	GBM training	gbm_model_fixed <- gbm.fit( x = x_train_fixed, y = y_train_fixed, n.trees = as.numeric(tune_grid_arg$ntrees), shrinkage = as.numeric(tune_grid_arg$shrinkage), bag.fraction = tune_grid_arg$bag.fraction, verbose = tune_grid_arg$verbose )	Ridgeway, G., & Developers, G. (2003). gbm: Generalized Boosted Regression Models (p. 2.2.2) [Dataset]. https://doi.org/10.32614/CRAN.package.gbm, Friedman, J. H. 2001. Greedy Function Approximation: A Gradient Boosting Machine; Friedman, J. H. 2002. Stochastic Gradient Boosting
DCG_p	DCG_p = Σ_{i=1}^{p} (rel_i / log₂(i+1))	Ranking metric	# NDCG Calculation sorted_predicted_df_gbm_fixed <- predicted_vs_observed_gbm_fixed[[fixed_subset_index]][[stab_i]] %>% arrange(desc(Predicted)) observed_ranking_gbm_fixed <- sorted_predicted_df_gbm_fixed$Observed log2_factor_dcg_gbm_fixed <- log2(seq_along(observed_ranking_gbm_fixed) + 1) ideal_relevance_gbm_fixed <- sort(observed_ranking_gbm_fixed, decreasing = TRUE) log2_factor_idcg_gbm_fixed …	Blondel, D. et al. 2015.
IDCG_p	IDCG_p = Σ_{i=1}^{p} (rel*_i / log₂(i+1))	Ranking metric		Blondel, D. et al. 2015.
NDCG_p	NDCG_p = DCG_p / IDCG_p	Ranking metric		Blondel, D. et al. 2015.
ICC (one‑way, consistency)	ICC = σ²_between / (σ²_between + σ²_within)	Prediction stability	icc(pred_df_gbm_fixed, model = "oneway", type = "consistency", unit = "single")	icc function—RDocumentation. (n.d.). Retrieved April 7, 2025, from https://www.rdocumentation.org/packages/irr/versions/0.84.1/topics/icc, Koo, T. K., & Li, M. Y. (2016). A Guideline of Selecting and Reporting Intraclass Correlation Coefficients for Reliability Research. Journal of Chiropractic Medicine, 15(2), 155–163. https://doi.org/10.1016/j.jcm.2016.02.012
Fleiss’ κ	κ = (P̄ − P̄_e) / (1 − P̄_e)	Selection stability	phenotype_selection_matrix <- assign_phenotype_selection(pred_df_gbm_fixed, selected_proportion = PHENOTYPE_SELECTION_THRESHOLD) phenotype_selection_numeric <- ifelse(phenotype_selection_matrix == "selected", 1, 0) fleiss_result_pred <- kappam.fleiss(phenotype_selection_numeric) fleiss_pred_values_fixed[fixed_subset_index] <- fleiss_result_pred$value fleiss_results_df_prediction_stability <- data…	kappam.fleiss function—RDocumentation. (n.d.). Retrieved April 7, 2025, from https://www.rdocumentation.org/packages/irr/versions/0.84.1/topics/kappam.fleiss
Area Under the Curve		Classifying ability	# Candidate Classification & Metric Calculations (threshold-based, top 25%) observed_threshold <- quantile(predicted_vs_observed_gbm_fixed[[fixed_subset_index]][[stab_i]]$Observed, 0.75, na.rm = TRUE) # True Class predicted_vs_observed_gbm_fixed[[fixed_subset_index]][[stab_i]]$True_Class <- ifelse( predicted_vs_observed_gbm_fixed[[fixed_subset_index]][[stab_i]]$Observed >= observed_threshold, "Ca…	Robin, X., Turck, N., Hainard, A., Tiberti, N., Lisacek, F., Sanchez, J.-C., & Müller, M. (2011). BMC Bioinformatics, 12(1). doi:10.1186/1471-2105-12-77
Trait‑wise LMM	Value ~ LearningRate * BoostRounds + (1|Subset) + (1|Subset:Iteration)	Per‑trait performance metric	-	Bates, D., Maechler, M., Bolker [aut, B., cre, Walker, S., Christensen, R. H. B., Singmann, H., Dai, B., Scheipl, F., Grothendieck, G., Green, P., Fox, J., Bauer, A., simulate.formula), P. N. K. (shared copyright on, Tanaka, E., Jagan, M., & Boylan, R. D. (2025). lme4: Linear Mixed-Effects Models using “Eigen” and S4 (Version 1.1-37) [Computer software]. https://cran.r-project.org/web/packages/lm…
Trait-wise Friedman	friedman.test(Value ~ ParameterLabel | Subset)	Per Trait Stability metric	-	stats package—RDocumentation. (n.d.). Retrieved July 6, 2025, from https://www.rdocumentation.org/packages/stats/versions/3.6.4
Three‑way interaction LMM (performance)	Value ~ Trait * LearningRate * BoostRounds + (1|Trait:Subset) [+ (1|Trait:Subset:Iteration)]	Trait × hyper‑parameter	-	Bates, D., Maechler, M., Bolker [aut, B., cre, Walker, S., Christensen, R. H. B., Singmann, H., Dai, B., Scheipl, F., Grothendieck, G., Green, P., Fox, J., Bauer, A., simulate.formula), P. N. K. (shared copyright on, Tanaka, E., Jagan, M., & Boylan, R. D. (2025). lme4: Linear Mixed-Effects Models using “Eigen” and S4 (Version 1.1-37) [Computer software]. https://cran.r-project.org/web/packages/lm…
Three‑way interaction LMM (stability)	Value ~ Trait * LearningRate * BoostRounds + (1|Trait) + (1|Trait:Subset)	Trait × hyper‑parameter	-	Bates, D., Maechler, M., Bolker [aut, B., cre, Walker, S., Christensen, R. H. B., Singmann, H., Dai, B., Scheipl, F., Grothendieck, G., Green, P., Fox, J., Bauer, A., simulate.formula), P. N. K. (shared copyright on, Tanaka, E., Jagan, M., & Boylan, R. D. (2025). lme4: Linear Mixed-Effects Models using “Eigen” and S4 (Version 1.1-37) [Computer software]. https://cran.r-project.org/web/packages/lm…
Overall Two‑way interaction (performance)	Value ~ LearningRate * BoostRounds + (1|Trait:Subset) [+ (1|Trait:Subset:Iteration)]	Cross‑trait performance ( Aggregated across traits, GY, TGW, GPC and HET)	-	Bates, D., Maechler, M., Bolker [aut, B., cre, Walker, S., Christensen, R. H. B., Singmann, H., Dai, B., Scheipl, F., Grothendieck, G., Green, P., Fox, J., Bauer, A., simulate.formula), P. N. K. (shared copyright on, Tanaka, E., Jagan, M., & Boylan, R. D. (2025). lme4: Linear Mixed-Effects Models using “Eigen” and S4 (Version 1.1-37) [Computer software]. https://cran.r-project.org/web/packages/lm…
Overall Two‑way interaction (stability)	Value ~ LearningRate * BoostRounds + (1|Trait) + (1|Trait:Subset)	Cross‑trait stability ( Aggregated across traits, GY, TGW, GPC and HET)	-	Bates, D., Maechler, M., Bolker [aut, B., cre, Walker, S., Christensen, R. H. B., Singmann, H., Dai, B., Scheipl, F., Grothendieck, G., Green, P., Fox, J., Bauer, A., simulate.formula), P. N. K. (shared copyright on, Tanaka, E., Jagan, M., & Boylan, R. D. (2025). lme4: Linear Mixed-Effects Models using “Eigen” and S4 (Version 1.1-37) [Computer software]. https://cran.r-project.org/web/packages/lm…

### Sheet: Hyperparameter_Grid
LearningRate	BoostRounds	Performance Metric n per Trait (4)	Stability Metric n per Trait (4)
0.2	100	50	5
0.2	1080	50	5
0.2	2060	50	5
0.2	3040	50	5
0.2	4020	50	5
0.2	5000	50	5
0.1605	100	50	5
0.1605	1080	50	5
0.1605	2060	50	5
0.1605	3040	50	5
0.1605	4020	50	5
0.1605	5000	50	5
0.121	100	50	5
0.121	1080	50	5
0.121	2060	50	5
0.121	3040	50	5
0.121	4020	50	5
0.121	5000	50	5
0.0815	100	50	5
0.0815	1080	50	5
0.0815	2060	50	5
0.0815	3040	50	5
0.0815	4020	50	5
0.0815	5000	50	5
0.042	100	50	5
0.042	1080	50	5
0.042	2060	50	5
0.042	3040	50	5
0.042	4020	50	5
0.042	5000	50	5
0.0025	100	50	5
0.0025	1080	50	5
0.0025	2060	50	5
0.0025	3040	50	5
0.0025	4020	50	5
0.0025	5000	50	5

### Sheet: Abbreviations
Abbreviation	Definition
AUC	Area Under the Curve
FPR	False Positive Rates
G x E	Genotype by Environment
GBM	Gradient Boosting Machine
GPC	Grain Protein Content
GY	Grain Yield
HET	Height to Ear tip
ICC	Intraclass Correlation Coefficient
LMM	Linear Mixed-effects Models
MAGIC	Multi-parent Advanced Generation Inter-Cross
MET	Multi-environment Trial
ML	Machine Learning
NDCG	Normalized Discounted Cumulative Gain
ntrees	boosting rounds
pAUC	Partial Area Under the Curve
r	Pearson's correlation
SD	Standard Deviation
SE	Standard Error
SNP	Single-Nucleotide Polymorphisms
TGW	Thousand Grain Weight
TPR	True Positive Rates
v	learning rate
Fleiss' k	Fleiss' Kappa

### Sheet: Computing_Environment
Machine	CPU	Cores	Threads	RAM (GB)
Lenovo W541	Intel i7‑4810MQ	4	8	16
HP Elitedesk 800 G2	Intel i5‑6500	4	4	16
Dell 5290 2‑in‑1	Intel i5‑8250U	4	4	8
