## Supplementary material for "Multi-objective Evaluation and Optimization of Stochastic Gradient Boosting Machines for Genomic Prediction and Selection in Wheat (*Triticum aestivum*) Breeding": File S5

### Sheet: SummaryStats
Phenotype	Metric	mean	sd	se	n	IQR
GPC_1	AUC	0.384615	0.0586369	0.00138208	1800	0.0898649
GPC_1	Fleiss_Kappa_Prediction_Stability	0.681965	0.141652	0.0105581	180	0.207216
GPC_1	ICC_Prediction_Stability	0.860441	0.0924095	0.0068878	180	0.171046
GPC_1	NDCG_at_20_percent	0.905598	0.0128076	0.000301877	1800	0.0173742
GPC_1	Pearson	0.202377	0.05923	0.00139606	1800	0.0889895
GPC_1	R_squared	-22.4663	3.95878	0.0933094	1800	3.01702
GPC_1	Spearman	0.214724	0.0744649	0.00175515	1800	0.113293
GY_1	AUC	0.421618	0.0384415	0.000906075	1800	0.0540541
GY_1	Fleiss_Kappa_Prediction_Stability	0.638361	0.137316	0.010235	180	0.235757
GY_1	ICC_Prediction_Stability	0.854402	0.097175	0.00724299	180	0.167428
GY_1	NDCG_at_20_percent	0.877176	0.0180114	0.000424533	1800	0.0283852
GY_1	Pearson	0.140967	0.0569243	0.00134172	1800	0.0709478
GY_1	R_squared	-0.212433	0.11493	0.00270893	1800	0.158568
GY_1	Spearman	0.130031	0.0608444	0.00143412	1800	0.0779214
HET_1	AUC	0.26616	0.0509539	0.00120099	1800	0.0724324
HET_1	Fleiss_Kappa_Prediction_Stability	0.650713	0.148303	0.0110538	180	0.199784
HET_1	ICC_Prediction_Stability	0.882128	0.0790062	0.00588877	180	0.127632
HET_1	NDCG_at_20_percent	0.897168	0.0207206	0.00048839	1800	0.031465
HET_1	Pearson	0.512009	0.0799764	0.00188506	1800	0.0972215
HET_1	R_squared	0.119259	0.0946812	0.00223166	1800	0.135497
HET_1	Spearman	0.503496	0.0676236	0.0015939	1800	0.0858791
TGW_1	AUC	0.309521	0.0509644	0.00120124	1800	0.0704054
TGW_1	Fleiss_Kappa_Prediction_Stability	0.626456	0.145709	0.0108605	180	0.211973
TGW_1	ICC_Prediction_Stability	0.865186	0.0911894	0.00679685	180	0.153016
TGW_1	NDCG_at_20_percent	0.91215	0.0169511	0.000399542	1800	0.0271939
TGW_1	Pearson	0.423525	0.0912986	0.00215193	1800	0.1435
TGW_1	R_squared	0.00724033	0.146986	0.0034645	1800	0.208287
TGW_1	Spearman	0.410275	0.0815148	0.00192132	1800	0.129919
